# Highly-multiplexed serology for non-human mammals

**DOI:** 10.1101/2022.05.24.493290

**Authors:** Alexa Schuettenberg, Alejandra Piña, Morgan Metrailer, Ronald Guillermo Peláez-Sánchez, Piedad Agudelo-Flórez, Juan Álvaro Lopez, Luke Ryle, Fernando P. Monroy, John A. Altin, Jason T. Ladner

## Abstract

Emerging infectious diseases represent a serious and ongoing threat to humans. Most emerging viruses are maintained in stable relationships with other species of animals, and emergence within the human population results from cross-species transmission. Therefore, if we want to be prepared for the next emerging virus, we need to broadly characterize the diversity and ecology of viruses currently infecting other animals (i.e., the animal virosphere). High-throughput metagenomic sequencing has accelerated the pace of virus discovery. However, molecular assays can only detect active viral infections and only if virus is present within the sampled fluid or tissue at the time of collection. In contrast, serological assays measure long-lived antibody responses to infections, which can be detected within the blood, regardless of the infected tissues. Therefore, serological assays can provide a complementary approach to understanding the circulation of viruses, and while serological assays have historically been limited in scope, recent advancements allow 1000s to 100,000s of antigens to be assessed simultaneously using <1 μl of blood (i.e., highly-multiplexed serology). Application of highly-multiplexed serology for characterization of the animal virosphere is dependent on the availability of reagents that can be used to capture or label antibodies of interest. Here, we demonstrate the potential for commercial immunoglobulin-binding proteins (protein A and protein G) to enable highly-multiplexed serology in 25 species of non-human mammals and we describe a competitive FLISA assay that can be used as an initial screen for choosing the most appropriate capture protein for a given host species.

**Importance:** Antibodies are generated in response to infections with viruses and other pathogens and they help protect against future exposures. Mature antibodies are long-lived, highly specific, and can bind to their protein targets with high affinity. Thus, antibodies can also provide information about an individual’s history of viral exposures, which has important applications in understanding the epidemiology and etiology of disease. In recent years, there have been large advances in the available methods for broadly characterizing antibody binding profiles, but thus far, these have primarily been utilized only with human samples. Here, we demonstrate that commercial antibody-binding reagents can facilitate modern antibody assays for a wide variety of mammalian species, and we describe a cheap and fast approach for choosing the best reagent for each animal species. By studying antibody-binding profiles in captive and wild animals, we can better understand the distribution and prevalence of viruses that could spillover into humans.
