## Supplementary material for "Highly-multiplexed serology for non-human mammals": S1 Table

### Sheet: Sheet1
S1 Table. Sample metadata
							Known Viral Infection/Immunization		In figures?					FLISA PSR			HV1 Run?			PCV Run?
ID	Common Name	Scientific Name	Sample Type	Source^	Pooled Individuals	URL	Lab infection/immunization?	Antigen contained in PepSeq assay?	1B	2	3A	3B-FLISA	3B-PepSeq	pA	pG	pAG	pA	pG	pAG	pA	pG	pAG	Acknowledgement
ab7483	Hamster	Mesocricetus auratus	serum	Abcam	Unspecified	https://www.abcam.com/normal-hamster-serum-sterile-ab7483.html	No					Y	Y (PV1)	0.107	0.273	0.174	Y	Y
NR-2723	Cow	Bos taurus	serum	BEI Resources	Unspecified	https://www.beiresources.org/Catalog/BEIPolyclonalAntiserum/NR-2723.aspx	strain 440 of bovine coronavirus	Yes			Y	Y	Y (PCV)	0.057	0.634	0.499		Y		Y	Y		The following reagent was obtained through BEI Resources, NIAID, NIH: Polyclonal Anti-Bovine Coronavirus, 440 (antiserum, Gnotobiotic calf), NR-2723.
NR-3093	Cow	Bos taurus	serum	BEI Resources	Unspecified	https://www.beiresources.org/Catalog/BEIPolyclonalAntiserum/NR-3093.aspx	No				Y	Y	Y (PV1)	0.236	0.695	0.292	Y	Y					The following reagent was obtained through the NIH Biodefense and Emerging Infections Research Resources Repository, NIAID, NIH: Polyclonal Anti-Human Lymphoblastoid Interferon Alpha (antiserum, Calf), NR-3093.
NR-456	Cow	Bos taurus	serum	BEI Resources	Unspecified	https://www.beiresources.org/Catalog/BEIPolyclonalAntiserum/NR-456.aspx	Mebus strain of bovine coronavirus	Yes			Y	Y	Y (PCV)	0.025	0.574	0.175		Y		Y	Y		The following reagent was obtained through the NIH Biodefense and Emerging Infections Research Resources Repository, NIAID, NIH: Polyclonal Anti-Bovine Coronavirus (BCoV), Mebus (antiserum, Gnotobiotic Calf), NR-456.
NR-9676	Deer Mouse	Peromyscus maniculatus	serum	BEI Resources	Unspecified	https://www.beiresources.org/Catalog/BEIPolyclonalAntiserum/NR-9676.aspx	Nucleocapsid protein of the SN77734 strain of Sin Nombre virus	Yes				Y	Y (PV1)	0.375	0.388	0.392	Y	Y					The following reagent was obtained through the NIH Biodefense and Emerging Infections Research Resources Repository, NIAID, NIH: Polyclonal Anti-Human Lymphoblastoid Interferon Alpha (antiserum, Calf), NR-3093.
NR-3225	Dog	Canis lupus	serum	BEI Resources	Unspecified	https://www.beiresources.org/Catalog/BEIPolyclonalAntiserum/NR-3225.aspx	Canine Adenovirus 1, Lederle Avirulent (V-270-002-018) grown in dog kidney cells	No			Y	Y	Y (PV1)	0.745	0.19	0.655	Y	Y					The following reagent was obtained through the NIH Biodefense and Emerging Infections Research Resources Repository, NIAID, NIH: Polyclonal Anti-Canine Adenovirus 1, Lederle Avirulent (antiserum, Dog), NR-3225.
NR-3976	Donkey	Equus asinus	serum	BEI Resources	Unspecified	https://www.beiresources.org/Catalog/BEIPolyclonalAntiserum/NR-3976.aspx	No					Y	Y (PV1)	0.293	0.884	0.342	Y	Y					The following reagent was obtained through BEI Resources, NIAID, NIH: Polyclonal Anti-Mycoplasma maculosum, PG-15, (antiserum, Donkey), NR-3976.
NR-19260	Ferret	Mustela putorius	serum	BEI Resources	8	https://www.beiresources.org/Catalog/BEIPolyclonalAntiserum/NR-19260.aspx	influenza virus, A/Brisbane/59/2007 (H1N1)	Yes				Y	Y (PV1)	0.611	0.068	0.6	Y	Y	Y	Y			The following reagent was obtained through the NIH Biodefense and Emerging Infections Research Resources Repository, NIAID, NIH: Ferret Hyperimmune Sera to Influenza A/Brisbane/59/2007 (H1N1), NR-19260.
NR-19264	Ferret	Mustela putorius	serum	BEI Resources	8	https://www.beiresources.org/Catalog/BEIPolyclonalAntiserum/NR-19264.aspx	influenza virus, A/Mexico/4108/2009 (H1N1)pdm09	Yes				Y	Y (PV1)	0.76	0.077	0.552	Y	Y		Y			The following reagent was obtained through BEI Resources, NIAID, NIH: Ferret Hyperimmune Sera to Influenza A/Mexico/4108/2009 (H1N1)pdm09, NR-19264.
NR-19222	Goat	Capra aegagrus	serum	BEI Resources	Unspecified	https://www.beiresources.org/Catalog/BEIPolyclonalAntiserum/NR-19222.aspx	H12 hemagglutinin (HA) from influenza virus, A/duck/Alberta/60/1976 (H12N5)	Yes			Y	Y	Y (PV1)	0.021	0.58	0.144	Y	Y					The following reagent was obtained through BEI Resources, NIAID, NIH: Polyclonal Anti-Influenza Virus H12 Hemagglutinin (HA), A/duck/Alberta/60/1976 (H12N5) (antiserum, Goat), NR-19222.
NR-3120	Goat	Capra aegagrus	serum	BEI Resources	Unspecified	https://www.beiresources.org/Catalog/BEIPolyclonalAntiserum/NR-3120.aspx	Influenza virus hemagglutinin (HA), B/Lee/40	Yes			Y	Y	Y (PV1)	0.031	0.823	0.064	Y	Y	Y				The following reagent was obtained through the NIH Biodefense and Emerging Infections Research Resources Repository, NIAID, NIH: Polyclonal Anti-Influenza Virus Hemagglutinin (HA), B/Lee/40, (antiserum, Goat), NR-3120.
NR-3148	Goat	Capra aegagrus	serum	BEI Resources	Unspecified	https://www.beiresources.org/Catalog/BEIPolyclonalAntiserum/NR-3148.aspx	Influenza Virus H1 (H0) Hemagglutinin (HA), A/Puerto Rico/8/34 (H1N1)	Yes					Y (PV1)				Y	Y					The following reagent was obtained through the NIH Biodefense and Emerging Infections Research Resources Repository, NIAID, NIH: Polyclonal Anti-Influenza Virus H1 (H0) Hemagglutinin (HA), A/Puerto Rico/8/34 (H1N1), (antiserum, Goat), NR-3148.
NR-4523	Goat	Capra aegagrus	serum	BEI Resources	Unspecified	https://www.beiresources.org/Catalog/BEIPolyclonalAntiserum/NR-4523.aspx	H2 hemagglutinin (HA) from influenza virus A/Singapore/1/1957 (H2N2)	Yes					Y (PV1)				Y	Y					The following reagent was obtained through BEI Resources, NIAID, NIH: Polyclonal Anti-Influenza Virus H2 Hemagglutinin (HA), A/Singapore/1/1957 (H2N2), (antiserum, Goat), NR-4523.
NR-9404	Goat	Capra aegagrus	serum	BEI Resources	Unspecified	https://www.beiresources.org/Catalog/BEIPolyclonalAntiserum/NR-9404.aspx	Venezuelan equine encephalitis (VEE) virus, TC-83 (subtype IA/B) glycoprotein	Yes			Y	Y	Y (PV1)	0.118	0.652	0.114	Y	Y					The following reagent was obtained through the NIH Biodefense and Emerging Infections Research Resources Repository, NIAID, NIH: Polyclonal Anti-Venezuelan Equine Encephalitis Virus, TC-83 (Subtype IA/B) Glycoprotein (antiserum, Goat), NR-9404.
NR-28669	Goat	Capra aegagrus	serum	BEI Resources	Unspecified	https://www.beiresources.org/Catalog/BEIPolyclonalAntiserum/NR-28669.aspx	Hemagglutinin (HA) from influenza virus, B/Florida/04/2006	Yes			Y	Y		0.062									The following reagent was obtained through BEI Resources, NIAID, NIH: Polyclonal Anti-Influenza Virus Hemagglutinin (HA), B/Florida/04/2006 (antiserum, Goat), NR-28669.
NR-3147	Goat	Capra aegagrus	serum	BEI Resources	Unspecified	https://www.beiresources.org/Catalog/BEIPolyclonalAntiserum/NR-3147.aspx	Influenza virus neuraminidase (NA), B/Hong Kong/8/73	Yes										Y					The following reagent was obtained through the NIH Biodefense and Emerging Infections Research Resources Repository, NIAID, NIH: Polyclonal Anti-Influenza Virus Neuraminidase (NA), B/Hong Kong/8/73, (antiserum, Goat), NR-3147.
NR-2727	Guinea Pig	Cavia porcellus	serum	BEI Resources	Unspecified	https://www.beiresources.org/Catalog/BEIPolyclonalAntiserum/NR-2727.aspx	UCD1 strain canine coronavirus (CCoV)	Yes			Y	Y	Y (PV1 & PCV)	0.752	0.411	0.594	Y	Y		Y	Y		The following reagent was obtained through the NIH Biodefense and Emerging Infections Research Resources Repository, NIAID, NIH: Polyclonal Anti-Canine Coronavirus, UCD1 (antiserum, Guinea Pig), NR-2727.
NR-4019	Guinea Pig	Cavia porcellus	serum	BEI Resources	Unspecified	https://www.beiresources.org/Catalog/BEIPolyclonalAntiserum/NR-4019.aspx	Mumps virus, Enders (V-325-001-000)	Yes			Y	Y	Y (PV1)	0.798	0.309	0.688	Y	Y					The following reagent was obtained through the NIH Biodefense and Emerging Infections Research Resources Repository, NIAID, NIH: Polyclonal Anti-Mumps Virus, Enders, NR-4019.
NR-4024	Guinea Pig	Cavia porcellus	serum	BEI Resources	Unspecified	https://www.beiresources.org/Catalog/BEIPolyclonalAntiserum/NR-4024.aspx	Measles virus, Edmonston	Yes			Y	Y	Y (PV1)	0.728	0.162	0.63	Y	Y					The following reagent was obtained through the NIH Biodefense and Emerging Infections Research Resources Repository, NIAID, NIH: Polyclonal Anti-Measles Virus, Edmonston, (antiserum, Guinea pig), NR-4024.
NR-455	Guinea Pig	Cavia porcellus	serum	BEI Resources	Unspecified	https://www.beiresources.org/Catalog/BEIPolyclonalAntiserum/NR-455.aspx	Mebus strain of bovine coronavirus	Yes			Y	Y	Y (PV1 & PCV)	0.58	0.521	0.63	Y	Y	Y	Y	Y		The following reagent was obtained through the NIH Biodefense and Emerging Infections Research Resources Repository, NIAID, NIH: Polyclonal Anti-Bovine Coronavirus, Mebus (antiserum, Guinea Pig), NR-455.
NR-10361	Guinea Pig	Cavia porcellus	serum	BEI Resources	Unspecified	https://www.beiresources.org/Catalog/BEIPolyclonalAntiserum/NR-10361.aspx	SARS coronavirus	Yes			Y	Y		0.697	0.445	0.614	Y			Y			The following reagent was obtained through BEI Resources, NIAID, NIH: Polyclonal Anti-SARS Coronavirus (antiserum, Guinea Pig), NR-10361.
NR-50616	Human	Homo sapiens	serum	BEI Resources	1	https://www.beiresources.org/Catalog/BEIPolyclonalAntiserum/NR-50616.aspx	No				Y	Y		0.843	0.806	0.745							The following reagent was obtained through BEI Resources, NIAID, NIH: Human Late Convalescent Serum 003 to Zika Virus, NR-50616.
NR-48961	Mouse	Mus musculus	ascitic fluid	BEI Resources	Unspecified	https://www.beiresources.org/Catalog/BEIPolyclonalAntiserum/NR-48961.aspx	Nipah virus, Bangladesh	Yes	Y		Y	Y	Y (PV1)	0.486	0.687	0.428	Y	Y			Y		The following reagent was obtained through BEI Resources, NIAID, NIH: Polyclonal Anti-Nipah Virus Hyperimmune Mouse Ascitic Fluid, NR-48961.
NR-48962	Mouse	Mus musculus	ascitic fluid	BEI Resources	Unspecified	https://www.beiresources.org/Catalog/BEIPolyclonalAntiserum/NR-48962.aspx	Lassa virus	Yes			Y	Y	Y (PV1)	0.414	0.389	0.405	Y	Y			Y		The following reagent was obtained through BEI Resources, NIAID, NIH: Polyclonal Anti-Lassa Virus Hyperimmune Mouse Ascitic Fluid, NR-48962.
NR-48963	Mouse	Mus musculus	ascitic fluid	BEI Resources	Unspecified	https://www.beiresources.org/Catalog/BEIPolyclonalAntiserum/NR-48963.aspx	Kyasanur Forest disease virus, P9605	Yes			Y	Y	Y (PV1)	0.445	0.336	0.386	Y	Y					The following reagent was obtained through BEI Resources, NIAID, NIH: Polyclonal Anti-Kyasanur Forest Disease Virus Hyperimmune Mouse Ascitic Fluid, NR-48963.
NR-51432	Mouse	Mus musculus	ascitic fluid	BEI Resources	Unspecified	https://www.beiresources.org/Catalog/BEIPolyclonalAntiserum/NR-51432.aspx	Guama virus, TRVL 33579 (V-510-001-522)	Yes			Y	Y	Y (PV1)	0.435	0.338	0.344	Y	Y					The following reagent was obtained through BEI Resources, NIAID, NIH: Guama Virus Hyperimmune Ascitic Fluid, TRVL 33579, NR-51432.
NR-51461	Mouse	Mus musculus	ascitic fluid	BEI Resources	Unspecified	https://www.beiresources.org/Catalog/BEIPolyclonalAntiserum/NR-51461.aspx	Trivittatus virus, 4124-48 (V-522-701-522)	No			Y	Y	Y (PV1)	0.376	0.434	0.297	Y	Y					The following reagent was obtained through BEI Resources, NIAID, NIH: Trivittatus Virus Hyperimmune Ascitic Fluid, 4124-48, NR-51461.
NR-3922	Mule	NA*	serum	BEI Resources	Unspecified	https://www.beiresources.org/Catalog/BEIPolyclonalAntiserum/NR-3922.aspx	No				Y	Y	Y (PV1)	0.223	1.036	0.266	Y	Y					The following reagent was obtained through BEI Resources, NIAID, NIH: Polyclonal Anti-Mycoplasma pneumoniae (Eaton Agent), FH-Liu (antiserum, Mule), NR-3922.
NR-3923	Mule	NA*	serum	BEI Resources	Unspecified	https://www.beiresources.org/Catalog/BEIPolyclonalAntiserum/NR-3923.aspx	No				Y	Y	Y (PV1)	0.285	1.039	0.243	Y	Y					The following reagent was obtained through BEI Resources, NIAID, NIH: Polyclonal Anti-Mycoplasma hominis, PG-21 (antiserum, Mule), NR-3923.
NR-458	Pig	Sus scrofa	serum	BEI Resources	Unspecified	https://www.beiresources.org/Catalog/BEIPolyclonalAntiserum/NR-458.aspx	Purdue strain of porcine transmissible gastroenteritis virus (TGEV)	Yes			Y		Y (PV1)	0.897	0.73	0.908	Y	Y	Y				The following reagent was obtained through the NIH Biodefense and Emerging Infections Research Resources Repository, NIAID, NIH: Polyclonal Anti-Porcine Transmissible Gastroenteritis Virus (TGEV), Purdue (antiserum, Gnotobiotic Pig), NR-458.
NR-460	Pig	Sus scrofa	serum	BEI Resources	Unspecified	https://www.beiresources.org/Catalog/BEIPolyclonalAntiserum/NR-460.aspx	ISU-1 strain of porcine respiratory coronavirus (PRCoV)	Yes			Y		Y (PV1)	0.962	0.655	0.882	Y	Y	Y				The following reagent was obtained through the NIH Biodefense and Emerging Infections Research Resources Repository, NIAID, NIH: Polyclonal Anti-Porcine Respiratory Coronavirus (PRCoV), ISU-1 (antiserum, Gnotobiotic Pig), NR-460.
NR-4484	Rabbit	Oryctolagus cuniculus	serum	BEI Resources	Unspecified	https://www.beiresources.org/Catalog/BEIPolyclonalAntiserum/NR-4484.aspx	No				Y	Y		0.655	0.834	0.564	Y	Y					The following reagent was obtained through the NIH Biodefense and Emerging Infections Research Resources Repository, NIAID, NIH: Rabbit Anti-H5 Serum (Zero Dose, PBS Control), NR-4484.
NR-627	Rabbit	Oryctolagus cuniculus	serum	BEI Resources	Unspecified	https://www.beiresources.org/Catalog/BEIPolyclonalAntiserum/NR-627.aspx	A27L membrane glycoprotein of the Western Reserve (WR) strain of vaccinia virus	Yes			Y	Y		0.673	0.821	0.612	Y	Y					The following reagent was obtained through the NIH Biodefense and Emerging Infections Research Resources Repository, NIAID, NIH: Polyclonal Anti-Vaccinia Virus (WR) A27L Protein, (antiserum, Rabbit), NR-627.
NR-631	Rabbit	Oryctolagus cuniculus	serum	BEI Resources	Unspecified	https://www.beiresources.org/Catalog/BEIPolyclonalAntiserum/NR-631.aspx	L1R membrane glycoprotein of the Western Reserve (WR) strain of vaccinia virus	Yes			Y	Y	Y (PV1)	0.665	0.723	0.601	Y	Y					The following reagent was obtained through the NIH Biodefense and Emerging Infections Research Resources Repository, NIAID, NIH: Polyclonal Anti-Vaccinia Virus (WR) L1R Protein, (antiserum, Rabbit), NR-631.
NR-9675	Rabbit	Oryctolagus cuniculus	serum	BEI Resources	Unspecified	https://www.beiresources.org/Catalog/BEIPolyclonalAntiserum/NR-9675.aspx	nucleocapsid (N) protein of the P360 strain of Puumala virus	Yes	Y		Y	Y	Y (PV1)	0.67	0.89	0.235	Y	Y					The following reagent was obtained through the NIH Biodefense and Emerging Infections Research Resources Repository, NIAID, NIH: Polyclonal Anti-Puumala Virus, P360, Nucleocapsid Protein (immunoglobulin G, Rabbit), NR-9675.
NR-4486	Rabbit	Oryctolagus cuniculus	serum	BEI Resources	Unspecified	https://www.beiresources.org/Catalog/AssaysPanels/NR-4489.aspx	Influenza A, rgA/Vietnam/1203/2004(H5N1)	Yes			Y	Y		0.658	0.732	0.586		Y					The following reagent was obtained through BEI Resources, NIAID, NIH: Rabbit Anti-H5 Serum Control Panel, NR-4489.
MRA-1247	Rat	Rattus norvegicus	serum	BEI Resources	Unspecified	https://www.beiresources.org/Catalog/BEIPolyclonalAntiserum/MRA-1247.aspx	No				Y	Y	Y (PV1)	0.276	0.526	0.268	Y	Y					The following reagent was obtained through BEI Resources, NIAID, NIH: Polyclonal Anti-Plasmodium falciparum PfGRP78 (BiP), Anti-SGDEDVDSDEL Peptide (antiserum, Rat), MRA-1247.
NR-52401	Rhesus macaque	Macaca mulatta	serum	BEI Resources	4	https://www.beiresources.org/Catalog/antigen/NR-52401.aspx	severe acute respiratory syndrome-related coronavirus 2 (SARS-CoV-2), isolate nCoV-WA1-2020	Yes					Y (PCV)							Y	Y		The following reagent was obtained from Emmie de Wit, Ph.D. (emmie.dewit@nih.gov) through BEI Resources, NIAID, NIH: Pooled Non-Human Primate Convalescent Serum to SARS-Related Coronavirus 2, Gamma-Irradiated, NR-52401.
NR-49241	Sheep	Ovis aries	Purified Ig (thiophilic resin column)	BEI Resources	Unspecified	https://www.beiresources.org/Catalog/BEIPolyclonalAntiserum/NR-49241.aspx	recombinant hemagglutinin (HA) from influenza virus A/duck/Laos/3295/2006 (H5N1)	Yes			Y	Y	Y (PV1)	0.248	0.601	0.256	Y	Y					The following reagent was obtained through BEI Resources, NIAID, NIH: Polyclonal Anti-Influenza Virus H5 Hemagglutinin (HA), A/duck/Laos/3295/2006 (H5N1) (purified antiserum, Sheep), NR-49241.
NR-662	Sheep	Ovis aries	serum	BEI Resources	Unspecified	https://www.beiresources.org/Catalog/BEIPolyclonalAntiserum/NR-662.aspx	H9 hemagglutinin (HA) from influenza virus A/Hong Kong/1073/99 (H9N2)	Yes	Y		Y	Y	Y (PV1)	0.119	0.791	0.185	Y	Y					The following reagent was obtained through BEI Resources, NIAID, NIH: Polyclonal Anti-Influenza Virus H9 Hemagglutinin (HA), A/Hong Kong/1073/99 (H9N2), (antiserum, Sheep), NR-662.
ZN-191	Flat-faced fruit-eating bat	Artibeus planirostris	serum	CESU	1		No						Y (PV1)				Y	Y
ZN-199	Flat-faced fruit-eating bat	Artibeus planirostris	serum	CESU	1		No						Y (PV1)				Y	Y
ZN-201	Flat-faced fruit-eating bat	Artibeus planirostris	serum	CESU	1		No						Y (PCV)							Y	Y
ZN-203	Flat-faced fruit-eating bat	Artibeus planirostris	serum	CESU	1		No						Y (PCV)							Y	Y
ZN-204	Flat-faced fruit-eating bat	Artibeus planirostris	serum	CESU	1		No						Y (PCV)							Y	Y
ZN-205	Flat-faced fruit-eating bat	Artibeus planirostris	serum	CESU	1		No						Y (PCV)							Y	Y
ZN-185	Flat-faced fruit-eating bat	Artibeus planirostris	serum	CESU	1		No					Y		0.545	1.032	0.539
ZN-190	Flat-faced fruit-eating bat	Artibeus planirostris	serum	CESU	1		No					Y		0.553	0.818	0.5	Y
ZN-188	Great fruit-eating bat	Artibeus lituratus	serum	CESU	1		No						Y (PV1)				Y	Y
ZN-198	Great fruit-eating bat	Artibeus lituratus	serum	CESU	1		No					Y	Y (PV1)	0.474	1.492	0.539	Y	Y
ZN-165	Greater spear-nosed bat	Phyllostomus hastatus	serum	CESU	1		No							0.564	0.822	0.585	Y
ZN-166	Greater spear-nosed bat	Phyllostomus hastatus	serum	CESU	1		No							0.621	0.921	0.601	Y
ZN-177	Mouse-eared bat	Myotis cf. caucensis	serum	CESU	1		No						Y (PV1)				Y	Y
ZN-180	Mouse-eared bat	Myotis cf. caucensis	serum	CESU	1		No					Y	Y (PV1)	0.549	0.357	0.56	Y	Y
ZN-175	Mouse-eared bat	Myotis cf. caucensis	serum	CESU	1		No					Y		0.616	0.412	0.572
ZN-168	Tent-making bat	Uroderma convexum	serum	CESU	1		No						Y (PV1)				Y	Y
ZN-172	Tent-making bat	Uroderma convexum	serum	CESU	1		No										Y	Y
ZN-186	Tent-making bat	Uroderma convexum	serum	CESU	1		No					Y	Y (PV1)	0.544	1.039	0.546	Y	Y
ZN-167	Tent-making bat	Uroderma convexum	serum	CESU	1		No					Y		0.536	0.254	0.398
ZN-170	Velvety free-tailed bat	Molossus molossus	serum	CESU	1		No					Y	Y (PV1)	0.612	0.353	0.58	Y	Y
ZN-178	Velvety free-tailed bat	Molossus molossus	serum	CESU	1		No					Y	Y (PV1)	0.665	0.358	0.614	Y	Y
ZN-181	Velvety free-tailed bat	Molossus molossus	serum	CESU	1		No					Y	Y (PV1)	0.665	0.316	0.655	Y	Y
BAGS	Arctic ground squirrel	Urocitellus parryii	plasma	NAU	1		No					Y		0.294	0.544	0.541	Y	Y		Y
3228	Dog	Canis lupus	serum	NAU	1		No				Y	Y	Y (PV1)	0.696	0.182	0.51	Y	Y
3229	Dog	Canis lupus	serum	NAU	1		No				Y	Y	Y (PV1)	0.775	0.158	0.561	Y	Y
3227/CD2	Dog	Canis lupus	serum	NAU	1		No				Y	Y	Y (PV1)		0.149	0.523	Y	Y
3230	Dog	Canis lupus	serum	NAU	1		No				Y	Y		0.787			Y
3231	Dog	Canis lupus	serum	NAU	1		No										Y
3226/CD1	Dog	Canis lupus	serum	NAU	1		No				Y	Y			0.261	0.506
MNAU-sterile	Mouse	Mus musculus	serum	NAU	1		No				Y	Y		0.52	0.371	0.421
BQ	Northern quoll	Dasyurus hallucatus	plasma	NAU	1		No							0.463	0.287	0.309	Y
D9663	Donkey	Equus asinus	serum	SigmaAldrich	Unspecified	https://www.sigmaaldrich.com/catalog/product/sigma/d9663?lang=en&region=US	No					Y	Y (PV1)	0.261	0.757	0.369	Y	Y
9759	Rat	Rattus norvegicus	serum	SigmaAldrich	Unspecified	https://www.sigmaaldrich.com/US/en/product/sigma/r9759?gclid=CjwKCAjw7J6EBhBDEiwA5UUM2uci5qAvEiaF-Jp81-XgNTgu7yM9EQXwKvTSihLjB2iYag78orZUbxoCUF4QAvD_BwE#	No				Y	Y		0.303	0.499	0.251	Y	Y
1521	Donkey	Equus asinus	serum	SouthernBiotech	Unspecified	https://www.southernbiotech.com/?catno=0030-01&type=Other#&panel1-1	No					Y	Y (PV1)	0.359	0.706	0.254	Y	Y
SNPRC-027	Rhesus macaque	Macaca mulatta	plasma	TBRI	1		No						Y (PV1)	0.72	0.93	0.605	Y	Y	Y
SNPRC-025	Yellow Baboon	Papio cynocephalus	plasma	TBRI	1		No						Y (PV1)	0.754	0.798	0.616	Y	Y	Y
713629	Cat	Felis catus	serum	TGen	1		No										Y	Y		Y
713635	Cat	Felis catus	serum	TGen	1		No							0.73	0.004	0.41
713677	Cat	Felis catus	serum	TGen	1		No							0.757	0.021	0.391
713807	Cat	Felis catus	serum	TGen	1		No													Y
713761	Dog	Canis lupus	serum	TGen	1		No				Y	Y		0.813	0.204	0.629
31872	Goat	Capra aegagrus	serum	ThermoFisher	Unspecified	https://www.thermofisher.com/antibody/product/Normal-Goat-Serum-Control/31872	No				Y	Y		0.019	0.482	0.203		Y
10710	Rat	Rattus norvegicus	serum	ThermoFisher	Unspecified	https://www.thermofisher.com/antibody/product/Normal-Rat-Serum-Control/10710C	No				Y	Y	Y (PV1)	0.411	0.337	0.216	Y	Y
VW-128	Human	Homo sapiens	serum	Valleywise Health	1		No						Y (PCV)							Y	Y
VW-139	Human	Homo sapiens	serum	Valleywise Health	1		No						Y (PCV)							Y	Y
VW-229	Human	Homo sapiens	serum	Valleywise Health	1		No						Y (PCV)							Y	Y
^CESU = Universidad CES; NAU = Northern Arizona University; TBRI = Texas Biomedical Research Institute; TGen = Translational Genomics Research Institute.
*FLISA data from mules was used to compare against published data from horses in Figure 3A. Horse was used for phylogenetic placement of mule in Figure 2.

### Sheet: NotUsing
700330	Cat	Felis catus		Tgen	1			No
700336	Cat	Felis catus		Tgen	1			No
700320	Dog	Canis lupus		Tgen	1			No													Y
ZN-189	Flat-faced fruit-eating bat	Artibeus planirostris	serum	CESU	1			No										Y (IM63)	Y (IM63)
ZN-169	Tent-making bat	Uroderma convexum	serum	CESU	1			No
ZN-173	Velvety free-tailed bat	Molossus molossus	serum	CESU	1			No
ZN-176	Velvety free-tailed bat	Molossus molossus	serum	CESU	1			No
ZN-182	Velvety free-tailed bat	Molossus molossus	serum	CESU	1			No
ZN-183	Velvety free-tailed bat	Molossus molossus	serum	CESU	1			No
ZN-187	Great fruit-eating bat	Artibeus lituratus	serum	CESU	1			No
ZN-192	Flat-faced fruit-eating bat	Artibeus planirostris	serum	CESU	1			No
ZN-194	Flat-faced fruit-eating bat	Artibeus planirostris	serum	CESU	1			No
ZN-195	Flat-faced fruit-eating bat	Artibeus planirostris	serum	CESU	1			No
ZN-196	Flat-faced fruit-eating bat	Artibeus planirostris	serum	CESU	1			No
ZN-197	Flat-faced fruit-eating bat	Artibeus planirostris	serum	CESU	1			No
ZN-202	Flat-faced fruit-eating bat	Artibeus planirostris	serum	CESU	1			No
	PepSeq data is availble that could be included
	Not being used and no data available
